# PerturbAtlas: A Comprehensive Atlas of Public Genetic Perturbation Bulk RNA-seq Datasets

**DOI:** 10.1101/2024.07.28.605482

**Authors:** Yiming Zhang, Ting Zhang, Gaoxia Yang, Zhenzhong Pan, Min Tang, Yue Wen, Ping He, Yuan Wang, Ran Zhou

## Abstract

Manipulating gene expression is crucial for understanding gene function, with high-throughput sequencing techniques such as RNA-seq elucidating the downstream mechanisms involved. However, the lack of a standardized metadata format for small-scale perturbation expression datasets in public repositories hinders their reuse. To address this issue, we developed PerturbAtlas, an add-value resource that re-analyzes publicly archived RNA-seq libraries to provide quantitative data on gene expression, transcript profiles, and alternative splicing events following genetic perturbation. PerturbAtlas assists users in identifying trends at the gene and isoform levels in perturbation assays by re-analyzing a curated set of 122,801 RNA-seq libraries across 13 species. This resource is freely available at https://perturbatlas.kratoss.site as both raw data tables and an interactive browser, allowing searches by species, tissue, or genomic features. The results provide detailed information on alterations following perturbations, accessible through both forward and reverse approaches, thereby enabling the exploration of perturbation consequences and the identification of potential causal perturbations.

**GRAPHICAL ABSTRACT:** 
