## Supplementary material for "PerturbAtlas: A Comprehensive Atlas of Public Genetic Perturbation Bulk RNA-seq Datasets": Table1

### Sheet: Sheet1
Name	Bulk RNA-seq			Gene level	Transcript level	Alternative Splice	Data Sources	Perturbation Type	Status
	Samples	Studies	Species
GPA	0	0	0	Yes	No	No	GEO	KO/KD/OE	inactive
GPSAdb	16243	2064	1	Yes	No	No	ENCODE/SRA/GEO	KO/KD	active
PertOrg	36127	2958	8	Yes	No	No	GEO/ArrayExpress	KO/KD/OE	active
KnockTF	1022	247	1	Yes	No	No	ENCODE/GEO	KO/KD	active
PerturbAtlas	122801	7778	13	Yes	Yes	Yes	ENCODE/GEO/ArrayExpress/SRA	KO/KD/OE/ Mut	active
